# Unusual evolution of tree frog populations in the Chernobyl exclusion zone

**DOI:** 10.1101/2020.12.04.412114

**Authors:** Clément Car, André Gilles, Olivier Armant, Pablo Burraco, Karine Beaugelin-Seiller, Sergey Gashchak, Virginie Camilleri, Isabelle Cavalie, Patrick Laloi, Christelle Adam-Guillermin, Germán Orizaola, Jean-Marc Bonzom

**Affiliations:** Institut de Radioprotection et de Sûreté Nucléaire (IRSN), PSE-ENV/SRTE/LECO, Cadarache, 13115, Saint Paul Lez Durance, France; UMR RECOVER, Aix-Marseille Université, INRAE, centre Saint-Charles, 3 place Victor Hugo, 13331 Marseille, France; Animal Ecology, Department of Ecology and Genetics, Evolutionary Biology Centre, Uppsala University, Norbyvägen 18D, SE-75236 Uppsala, Sweden; Institute of Biodiversity, Animal Health and Comparative Medicine, College of Medical, Veterinary and Life Sciences, University of Glasgow, Glasgow G12 8QQ, United Kingdom; Chornobyl Center for Nuclear Safety, Radioactive Waste and Radioecology, 07100, Slavutych, Ukraine; Institut de Radioprotection et de Sûreté Nucléaire (IRSN), PSE-SANTE/SDOS/LMDN, Cadarache, 13115, Saint Paul Lez Durance, France; IMIB-Biodiversity Research Institute (Univ. Oviedo-CSIC-Princip. Asturias), Universidad de Oviedo, Campus de Mieres, Edificio de Investigación 5^a^ planta, c/ Gonzalo Gutiérrez Quirós s/n, 33600 Mieres-Asturias, Spain; Zoology Unit, Department Biology Organisms and Systems, University of Oviedo, c/ Catedrático Rodrigo Uría s/n, 33071 Oviedo-Asturias, Spain

## Abstract

Despite the ubiquity of pollutants in the environment, their long-term ecological consequences are not always clear and still poorly studied. This is the case concerning the radioactive contamination of the environment following the major nuclear accident at the Chernobyl nuclear power plant. Notwithstanding the implications of evolutionary processes on the population status, few studies concern the evolution of organisms chronically exposed to ionizing radiation in the Chernobyl exclusion zone. Here, we examined genetic markers for 19 populations of Eastern tree frog (*Hyla orientalis*) sampled in the Chernobyl region about thirty years after the nuclear power plant accident to investigate microevolutionary processes ongoing in local populations. Genetic diversity estimated from nuclear and mitochondrial markers showed an absence of genetic erosion and higher mitochondrial diversity in tree frogs from the Chernobyl exclusion zone compared to other European populations. Moreover, the study of haplotype network permitted us to decipher the presence of an independent recent evolutionary history of Chernobyl exclusion zone’s Eastern tree frogs caused by an elevated mutation rate compared to other European populations. By fitting to our data a model of haplotype network evolution, we suspected that Eastern tree frog populations in the Chernobyl exclusion zone have a high mitochondrial mutation rate and small effective population sizes. These data suggest that Eastern tree frogs populations might offset the impact of deleterious mutations because of their large clutch size, but also question the long term impact of ionizing radiation on the status of other species living in the Chernobyl exclusion zone.
