## Supplementary data for "Unusual evolution of tree frog populations in the Chernobyl exclusion zone"

### Sheet: Genetic_Diversity_Doses
Population	Ambient_dose_rate	Population_averaged_total_dose_rate	Locality	Year	Number_individuals	GPS_long	GPS_lat	Number_haplotypes	H	H_SE	pi	pi_SE	thetaS	thetaS_SE	thetaK	thetaK_95inf	thetaK_95sup	thetapi	thetapi_SE	nrH_5	He	He_SE	Ho	Ho_SE	Fis	Gene_diversity	Gene_diversity_SE	AR	PA
A16	32.4	22.416	CEZ	2016	10	30.1038	51.4024	5	0.8444	0.0251717	0.002971	0.000616644	2.4744	0.414891	3.3015	1.068	10.048	2.68889	0.557826	3.61	0.1917	0.0773809	0.1905	0.0774126	0.007	0.1918	0.0536	1.55	0.04
B16	2.1	1.65	CEZ	2016	15	30.116	51.4248	6	0.8095	0.0201912	0.002463	0.000415958	2.7679	0.340048	3.20051	1.181	8.374	2.22857	0.376454	3.5	0.2182	0.0608058	0.1937	0.0510459	0.116	0.219	0.0519	1.59	0.05
C16	3.7	6.409	CEZ	2016	6	30.0528	51.4515	4	NA	NA	NA	NA	NA	NA	NA	NA	NA	NA	NA	NA	NA	NA	NA	NA	NA	NA	NA	NA	NA
D16	3.7	3.518	CEZ	2016	5	30.0711	51.4447	4	NA	NA	NA	NA	NA	NA	NA	NA	NA	NA	NA	NA	NA	NA	NA	NA	NA	NA	NA	NA	NA
E16	0.1	0.0151	CEZ	2016	13	30.1899	51.2119	9	0.8718	0.0253221	0.00238	0.000439877	3.22247	0.424623	11.6473	4.21	33.504	2.15385	0.397997	3.68	0.1996	0.066148	0.2063	0.070336	-0.035	0.1993	0.052	1.56	0.07
F16	0.13	0.0077	CEZ	2016	9	30.043	51.2195	3	0.7222	0.0322333	0.001535	0.000392	1.10381	0.246	1.13748	0.308	3.948	1.38889	0.354667	2.78	0.2492	0.0973333	0.1887	0.0835	0.262	0.2555	0.0656	1.76	0.18
A17	0.1	0.0187	CEZ	2017	15	29°56'20''E	51°13'06''N	5	0.6762	0.0270851	0.001705	0.000312421	2.15281	0.280169	2.20282	0.771	5.976	1.54286	0.282728	2.84	0.2064	0.0696879	0.1663	0.0546607	0.221	0.2135	0.062	1.57	0.07
B17	0.07	0.0225	CEZ	2017	8	29°54'18''E	51°16'43''N	4	0.8214	0.0356028	0.002013	0.00053033	1.5427	0.339609	2.50062	0.727	8.44	1.82143	0.470226	3.39	0.2731	0.0938684	0.2503	0.0825901	0.092	0.2757	0.059	1.73	0.05
C17	7.61	12.232	CEZ	2017	13	30°06'16''E	51°24'27''N	5	0.6923	0.0329215	0.002465	0.000452358	1.93348	0.285393	2.4866	0.852	6.961	2.23077	0.409369	2.95	0.1975	0.06992	0.1858	0.0675347	0.063	0.19833	0.0552	1.56	0.01
D17	1.09	2.157	CEZ	2017	16	30°07'06''E	51°25'23''N	5	0.6667	0.02825	0.002413	0.0003945	2.10956	0.264	2.09702	0.74	5.621	2.18333	0.357	2.78	0.222	0.05785	0.1879	0.0501	0.16	0.223762	0.051	1.62	0.07
E17	2.51	3.141	CEZ	2017	17	30°02'55''E	51°27'24''N	6	0.8162	0.0147219	0.002064	0.000336882	1.77477	0.22289	2.86138	1.077	7.276	1.86765	0.304867	3.5	0.1856	0.0574567	0.1721	0.0533093	0.076	0.1863	0.0521	1.53	0.02
A18	7.61	13.528	CEZ	2018	18	30.1044	51.4047	8	0.8497	0.0142128	0.002824	0.000419079	2.61662	0.28685	4.9485	2.016	11.893	2.55556	0.379245	3.77	NA	NA	NA	NA	NA	NA	NA	NA	NA
B18	0.12	0.0338	CEZ	2018	13	30.1667	51.2506	4	0.7308	0.0243791	0.00119	0.000260709	0.96674	0.175008	1.5743	0.49992	4.653	1.07692	0.236025	2.98	NA	NA	NA	NA	NA	NA	NA	NA	NA
C18	16.2	20.965	CEZ	2018	13	30.0769	51.4328	4	0.6795	0.0309523	0.001955	0.000376919	1.61123	0.249615	1.5743	0.49992	4.653	1.76923	0.341141	2.83	NA	NA	NA	NA	NA	NA	NA	NA	NA
D18	1.5	3.674	CEZ	2018	16	30.1161	51.4256	3	0.6083	0.02245	0.002689	0.00043025	1.80819	0.2355	0.79743	0.227	2.553	2.43333	0.5475	2.43	NA	NA	NA	NA	NA	NA	NA	NA	NA
E18	0.27	0.113	CEZ	2018	7	29.7976	51.3388	4	0.7143	0.0683738	0.00242	0.000656524	2.85714	0.604743	3.02862	0.842	10.887	2.19048	0.59416	3.14	NA	NA	NA	NA	NA	NA	NA	NA	NA
F18	0.1	0.00449	CEZ	2018	12	29.925	51.23	5	0.8333	0.0199475	0.002495	0.000478912	1.98684	0.308016	2.646	0.906	7.677	2.25758	0.433301	3.55	NA	NA	NA	NA	NA	NA	NA	NA	NA
G18	0.044	0.00085	Slavutych	2018	10	31.0294	51.2925	4	0.6444	0.0480034	0.000835	0.000238752	1.06046	0.222624	1.95636	0.598	6.127	0.75556	0.215984	2.94	NA	NA	NA	NA	NA	NA	NA	NA	NA
H18	0.077	0.000405	Slavutych	2018	7	30.5981	51.5364	2	0.2857	0.0742322	0.000316	0.000162903	0.40816	0.15421	0.52998	0.118	2.303	0.28571	0.147406	1.71	NA	NA	NA	NA	NA	NA	NA	NA	NA
PolR	NA	NA	Outside	NA	7	20.0971	53.6101	3	0.7619	0.0433903	0.001052	0.000351129	0.81633	0.238896	1.42256	0.37091	5.25233	0.95238	0.317675	2.9	0.4396	0.0958896	0.3143	0.250704	0.302	0.4502	0.1169	NA	NA
PolB	NA	NA	Outside	NA	8	23.8023	52.7229	3	0.6071	0.0579828	0.000868	0.000281782	0.77135	0.209795	1.25354	0.33436	4.46508	0.78571	0.255068	2.52	0.24	0.0979696	0.225	0.18307	0.067	0.241	0.1246	NA	NA
BLR	NA	NA	Outside	NA	10	26.8333	52.2333	1	0	0	0	0	0	0	0	0	0	0	0	1	0	0	0	0	0	0	0	NA	NA
UkrC	NA	NA	Outside	NA	9	35.2234	44.9343	4	0.6944	0.049	0.002271	0.00053	1.83968	0.35603	2.1769	0.65183	7.03643	2.05556	0.479503	2.94	0.428	0.0809859	0.4556	0.301839	-0.068	0.4264	0.1143	NA	NA
UkrK	NA	NA	Outside	NA	8	36.3638	49.6627	2	0.25	0.0637103	0.000829	0.000273297	1.15702	0.276153	0.48676	0.10925	2.07997	0.75	0.247194	1.63	0.2222	0.0815868	0.1822	0.133954	0.188	0.2244	0.1169	NA	NA

### Sheet: Genetic_distances_mtDNA
[1] #A16
[2] #B16
[3] #C16
[4] #D16
[5] #E16
[6] #F16
[7] #AB17
[8] #C17
[9] #D17
[10] #E17
[11] #F17
[12] #A18
[13] #B18
[14] #C18
[15] #D18
[16] #E18
[17] #F18
[18] #G18
[19] #H18
	[1	2	3	4	5	6	7	8	9	10	11	12	13	14	15	16	17	18	19]
[1]
[2]	0.31256
[3]	0.163494	0.0958664
[4]	0.22498	0.122965	0
[5]	0.340069	0.182396	0.168047	0.277629
[6]	0.398367	0.342588	0.347309	0.5313	0.208299
[7]	0.606116	0.956679	0.826451	1.14362	0.682567	0.365971
[8]	0.182774	0.330973	0.191455	0.226242	0.310032	0.20511	0.366102
[9]	0.183824	0.403863	0.161427	0.173585	0.526461	0.700333	0.969939	0.272281
[10]	0.248611	0.375251	0.147315	0.121944	0.542282	0.748221	1.13771	0.322786	0.124391
[11]	0.191838	0.33597	0.149359	0.123823	0.475209	0.592534	0.99924	0.232301	0.160335	0.170357
[12]	0.234461	0.26105	0.170768	0.123255	0.337327	0.458236	0.868879	0.267636	0.291973	0.281443	0.260811
[13]	0.403312	0.383968	0.402112	0.685999	0.229967	0.234568	0.599642	0.33928	0.747793	0.820797	0.636688	0.512905
[14]	0.310753	0.412449	0.272848	0.15002	0.655657	0.928454	1.49638	0.409066	0.234553	0.204456	0.227838	0.228426	1.09723
[15]	0.495059	0.732862	0.621876	0.610047	0.725298	0.987558	1.45676	0.726281	0.763109	0.791858	0.765038	0.324223	1.13415	0.65799
[16]	0.170467	0.503036	0.338151	0.528982	0.38347	0.38968	0.382285	0.220822	0.423954	0.555041	0.451568	0.387078	0.297808	0.76744	0.672381
[17]	0.457131	0.235987	0.194187	0.303271	0.180359	0.287051	0.743132	0.368326	0.555645	0.555428	0.555718	0.431598	0.382266	0.716856	0.977692	0.535886
[18]	0.456961	0.368513	0.446236	0.54507	0.381063	0.429613	1.1439	0.426289	0.801802	0.788781	0.534613	0.417776	0.462523	0.867658	1.002	0.664586	0.614153
[19]	0.45199	0.233578	0.360063	0.51881	0.235102	0.393301	1.31353	0.481986	0.773081	0.729206	0.518764	0.357055	0.465481	0.809071	0.922596	0.821361	0.427511	0.239173

### Sheet: Genetic_distances_nDNA
[1]	#A16
[2]	#B16
[3]	#C16
[4]	#D16
[5]	#E16
[6]	#F16
[7]	#AB17
[8]	#C17
[9]	#D17
[10]	#E17
[11]	#F17
	[1	2	3	4	5	6	7	8	9	10	11]
[1]
[2]	0.0331646
[3]	0.0278549	0.023332
[4]	0.019368	0.0231226	0.0270104
[5]	0.0343401	0.0261673	0.0149193	0.0312468
[6]	0.0725011	0.0902747	0.0563008	0.0207206	0.0774701
[7]	0.100352	0.125492	0.096371	0.0757315	0.119319	0.056859
[8]	0.0608954	0.0477787	0.058313	0.00482315	0.0744601	0.0335917	0.0548523
[9]	0.0160536	0.0332713	0.0215548	0	0.0340192	0.0515247	0.0629252	0.0104072
[10]	0.055409	0.0319917	0.0641694	0.0196798	0.0638298	0.0780509	0.0739985	0.0426441	0.0383138
[11]	0.0314595	0.0241704	0.0199918	0.0119409	0.0178117	0.0855406	0.141813	0.0734221	0.0298661	0.0508617
